# Identification of plant exclusive lipid transfer SMP proteins at membrane contact sites in Arabidopsis and Tomato

**DOI:** 10.1101/2022.12.14.520452

**Authors:** Carolina Huercano, Francisco Percio, Victoria Sanchez-Vera, Jorge Morello-López, Miguel A Botella, Noemi Ruiz-Lopez

**Author notes:** Corresponding author: Noemi Ruiz-Lopez. These authors contributed equally to this work (Carolina Huercano, Francisco Percio). **Email addresses:** Carolina Huercano Francisco Percio Vargas Jorge Morello López Miguel A Botella Victoria Sánchez Vera Noemi Ruiz-Lopez.

## Abstract

Membrane contact sites (MCS) are regions where two membranes of different organelles are close but not fused; they coordinate non-vesicular communication between organelles and are involved in a wide variety of physiological functions, including membrane lipid homeostasis. Amongst proteins localized at MCS are those containing a lipid transport domain known as synaptotagmin-like mitochondrial-lipid binding protein (SMP), being the mammalian Extended Synaptotagmins, the yeast Tricalbins and the plant Synaptotagmin 1 (SYT1) the best SMP proteins characterized so far. They are all localized at endoplasmic reticulum-plasma membrane contact sites (ER-PM CS). We have carried out *in-silico* genome-wide identification of genes encoding SMP proteins in Arabidopsis and tomato. We have identified the plant exclusive NTMC2T5 proteins as ER-chloroplast CS components which make them extremely interesting as the route for lipid trafficking into and out of chloroplasts remains unknown. Additionally, *NTMC2T5* over-expressions caused a significant clustering of chloroplast around nucleus. Moreover, SYT6, NTMC2T6 and TEX2 have been identified as ER-Trans-Golgi Network CS proteins. These proteins associated between them and with the exocytosis related proteins VAMP721 and VAMP727. Since the functional roles of many of these genes are unknown, this gene collection provides a useful resource for future studies.

**HIGHLIGHT:** Plant exclusive lipid transport proteins were identified at membrane contact sites. SYT6, TEX2 and NTMC2T6 proteins are localized at ER-TGN. NTMC2T5 proteins are localized at ER-Chloroplast and induced chloroplast-nucleus clustering.
