## Supplementary Table 1 for "Identification of plant exclusive lipid transfer SMP proteins at membrane contact sites in Arabidopsis and Tomato"

### Sheet: Hoja1
Table S1: Subcellular localization prediction using DeepLoc-1.
Protein Name	Localization	Type	Nucleus	Cytoplasm	Extracell	Mito	PM	ER	Plastid	Golgi	Lysosome/Vacuole	Perox
AtSYT1	ER	Membrane	0.0057	0.0044	0.0001	0.1941	0.0631	0.5498	0.0075	0.1012	0.0537	0.0203
SlSYT1	ER	Membrane	0.0047	0.0065	0.0004	0.2194	0.0443	0.5692	0.0126	0.0881	0.0357	0.019
AtSYT2	ER	Membrane	0.0076	0.0072	0.0001	0.2147	0.0418	0.5383	0.0192	0.1166	0.0328	0.0217
SlSYT2	ER	Membrane	0.0057	0.1705	0.0091	0.0462	0.0466	0.4631	0.0084	0.1245	0.0878	0.0381
AtSYT3	ER	Membrane	0.0037	0.0054	0.0001	0.1704	0.032	0.6043	0.0115	0.1374	0.0209	0.0144
SlSYT3	ER	Membrane	0.0034	0.0053	0.0001	0.1882	0.0486	0.5607	0.0096	0.1153	0.0403	0.0285
AtSYT4	ER	Membrane	0.0081	0.0239	0.0004	0.147	0.0342	0.6684	0.0124	0.0613	0.0214	0.0228
SlSYT4	ER	Membrane	0.0189	0.1131	0.004	0.1083	0.0305	0.5994	0.0322	0.0305	0.0465	0.0166
AtSYT5	ER	Membrane	0.0065	0.071	0.0007	0.0828	0.0693	0.6165	0.0122	0.0685	0.048	0.0242
SlSYT5	ER	Membrane	0.0128	0.1036	0.0036	0.0979	0.0522	0.6122	0.0399	0.0236	0.0339	0.0205
SOLYC08G021940	ER	Membrane	0.0075	0.0151	0.0031	0.0447	0.0377	0.6722	0.0265	0.062	0.0393	0.092
SOLYC12G009700	ER	Membrane	0.0028	0.0214	0.0119	0.0603	0.016	0.7407	0.0187	0.0993	0.0238	0.0051
AtCLB1	ER	Membrane	0.0095	0.0329	0.0024	0.1344	0.0805	0.5458	0.0164	0.1114	0.0508	0.0159
AT3G60950	Mitochondrion	Soluble	0.2014	0.1196	0.004	0.5536	0.0185	0.0036	0.0264	0.0081	0.0124	0.0523
AT3G61030	Mitochondrion	Membrane	0.0309	0.0474	0.0383	0.8092	0.028	0.0114	0.0055	0.0103	0.0067	0.0123
SlCLB1	ER	Membrane	0.0038	0.0043	0.0016	0.1689	0.0793	0.5493	0.0175	0.1298	0.032	0.0136
SOLYC05G047710	Cytoplasm	Membrane	0.0157	0.189	0.0346	0.1479	0.1884	0.164	0.0201	0.1061	0.0787	0.0555
SOLYC10G017590	Mitochondrion	Membrane	0.024	0.1065	0.0122	0.6292	0.0878	0.0195	0.0469	0.0253	0.014	0.0346
AtSYT6	ER	Membrane	0.0014	0.0	0.0	0.0034	0.0528	0.8754	0.0001	0.0506	0.0157	0.0005
SlSYT6	ER	Membrane	0.0029	0.0001	0.0	0.0276	0.0886	0.8046	0.001	0.0618	0.0126	0.0007
AtNTMC2T6.1	ER	Membrane	0.0167	0.003	0.0002	0.1553	0.0408	0.7591	0.0088	0.009	0.0054	0.0015
SlNTMC2T6.1	ER	Membrane	0.0175	0.0018	0.0	0.0754	0.1884	0.6153	0.0023	0.048	0.0462	0.005
AtNTMC2T6.2	ER	Membrane	0.0174	0.0031	0.0001	0.1568	0.1215	0.6704	0.0069	0.0156	0.0068	0.0014
SlNTMC2T6.2	ER	Membrane	0.0038	0.0003	0.0	0.0277	0.1323	0.7836	0.0034	0.0266	0.021	0.0012
AtTex2A	ER	Membrane	0.0025	0.0001	0.0001	0.0349	0.2542	0.5345	0.0068	0.1077	0.0546	0.0045
SlTex2A	ER	Membrane	0.0042	0.0005	0.0001	0.054	0.2297	0.589	0.0136	0.0738	0.0235	0.0116
AtTex2B	ER	Membrane	0.0005	0.0001	0.0001	0.0498	0.2197	0.6287	0.0031	0.0728	0.0235	0.0017
SlTex2B	Golgi	Membrane	0.2057	0.2175	0.0003	0.0049	0.0466	0.0217	0.0043	0.2694	0.1259	0.1036
AtNTMC2T5.1	Plastid	Membrane	0.0	0.0	0.0	0.0	0.0	0.0002	0.9997	0.0	0.0	0.0
AtNTMC2T5.2	Plastid	Membrane	0.0021	0.0	0.0	0.0012	0.0001	0.0007	0.9958	0.0001	0.0	0.0
SlNTMC2T5	Plastid	Membrane	0.0001	0.0	0.0	0.0001	0.0	0.0002	0.9996	0.0	0.0	0.0
	Extracell, Extracellular;Mito, Mitochondrion; Perox, Peroxisomes
