## Supplementary Table 2 for "Identification of plant exclusive lipid transfer SMP proteins at membrane contact sites in Arabidopsis and Tomato"

### Sheet: Hoja1
	Table S2: Gene name, gene locus and domain determination of SMP proteins found in this study.
	Gene locus		Organism	FFAT	TM	HR	PH	SMP	C2 smart	Coil (Coils)	Disorder (mobidb-lite)	Others
AtSYT1	AT2G20990	NP_001189566	A. thaliana	-	7-32		-	67-253	299-399; 439-559	-	-
SlSYT1	Solyc01g111520	NP_001316338	S. lycopersicum	-	7-29		-	67-249	261-361; 419-518	-	-
AtSYT2	AT1G20080	OAP14621	A. thaliana	-	7-29		-	67-249	261-361; 419-516	-	-
SlSYT2	Solyc12g089330	XP_004252802	S. lycopersicum	-	7-29		-	53-235	247-347; 405-504	-	-
AtSYT3	AT5G04220	NP_974729	A. thaliana	-	7-29		-	67-249	262-362; 421-520	-	-
SlSYT3	Solyc09g007860	XP_004246654	S. lycopersicum	-	7-30		-	68-250	263-363; 427-525	-	-
AtSYT4	AT5G11100	NP_196671	A. thaliana	-	4-24		-	67-251	265-365; 444-542	-	-
SlSYT4	Solyc12g009790	XP_004251733	S. lycopersicum	-	2-22		-	67-249	263-363; 441-539	-	-
AtSYT5	AT1G05500	NP_172041	A. thaliana	-	2-21		-	67-249	263-363; 436-534	-	-
SlSYT5	Solyc07g007680	XP_004242744	S. lycopersicum	-	2-22		-	67-249	263-363; 438-536	-	-
	Solyc08g021940	XP_010324780	S. lycopersicum	-	2-22		-	70-252	-	-	-
	Solyc12g009700	XP_004252077	S. lycopersicum	-	2-22		-	67-252	-	-	-
AtCLB1	AT3G61050	NP_001030908	A. thaliana	-	2-22		-	66-248	264-361	390-417	484-510
	AT3G61030.1	NP_567107.5	A. thaliana	-	-			40-175*	176-278*	-		404-509 EndoExoPhosphatase
	AT3G60950.1	NP_567106.5	A. thaliana	-	199-214;314-329;598-616		-	35-203	183-285	-		477-608 EndoExoPhosphatase
SlCLB1	Solyc01g094030	NP_001231830	S. lycopersicum	-	4-22		-	66-249	263-361	390-410	447-505
	Solyc05g047710	XP_025887004	S. lycopersicum	-	40-61		-	58-241	256-353	-	468-495
	Solyc10g017590	XP_004248576	S. lycopersicum	-	4-22		-	49-231	247-344	373-393	450-475
AtSYT6	AT3G18370	NP_566607	A. thaliana	-	28-46;46-66		-	94-280	292-407; 482-576; 606-700	760-790	-
SlSYT6	Solyc03g119440	XP_004235753	S. lycopersicum	-	36-51;54-72		-	102-288	300-418; 493-590; 624:718	800-820	-
AtNTMC2T6.1	AT1G53590	NP_564637	A. thaliana	-	10-37		-	68-262	283-380	-	469-519; 572-751
SLNTMC2T6.1	Solyc07g061950		S. lycopersicum	-	14-41		-	72-266	287-385	-	413-455; 491-564; 599-717
AtNTMC2T6.2	AT3G14590	CAR82575	A. thaliana	147-157	10-37		-	68-262	284-381	698-718	495-521; 579-603; 617-639; 676-707
SLNTMC2T6.2	Solyc12g011420	XP_004251834	S. lycopersicum	-	7-26;29-44		-	72-266	288-387	-	409-450; 494-532; 586-717
AtTex2A	AT1G73200	NP_177463	A. thaliana	-	10-31		65-194	335-600	-	-	265-302; 625-671; 704-744; 758-779
SlTex2A	Solyc06g072110	XP_004241487	S. lycopersicum	199-208	6-27		59-186	338-600	-	-	246-272; 302-332; 627-709
AtTex2B	AT1G17820	NP_173224	A. thaliana	210-220	13-29		94-179	327-597	-	778-798	264-285; 720-752; 753-803
SlTex2B	Solyc03g019770	XP_010317540	S. lycopersicum	74-83	-		57-186	202-473	-	-	122-124; 501-578; 608-689
AtNTMC2T5.1	AT1G50260	NP_175444	A. thaliana	-	132-147	647-665	-	188-375	402-506	-	604-624
AtNTMC2T5.2	AT3G19830	CAR82574	A. thaliana	-	144-163	664-683	-	200-387	414-515	543-563	558-583; 609-647
SlNTMC2T5	Solyc04g008620	XP_004236888	S. lycopersicum	558-568	145-160	660-675	-	199-386	421-522	-	390-414; 561-593; 622-650
	*Phyre2 Predictor
