## Supplementary Table 3 for "Identification of plant exclusive lipid transfer SMP proteins at membrane contact sites in Arabidopsis and Tomato"

### Sheet: Hoja1
Primer name	Sequence	Usage
AtSYT6_Fw	AAAAGCAGGCTCCatgggtcggagaataaag	CDS cloning of AtSYT6 (AT3G18370)
AtSYT6_Rv	GAAAGCTGGGTCgtaagaatctcgagacggg	CDS cloning of AtSYT6 (AT3G18370)
AtTex2B_Fw	AAAAGCAGGCTCCatgttttcgtttgtgggt	CDS cloning of AtTEX2B (AT1G17820)
AtTex2B_Rv	GAAAGCTGGGTCgtaagaaggtcctctcatc	CDS cloning of AtTEX2B (AT1G17820)
AtNTMC2T6.1_Fw	cgtgttcttggctttttcg	CDS cloning of AtNTMC2T6.1 (AT1G53590)
AtNTMC2T6.1_Rv	aaccttcatttgattcgcagg	CDS cloning of AtNTMC2T6.1 (AT1G53590)
AtNTMC2T5.1_Fw	AAAAGCAGGCTCCatgattccacaaacttct	CDS cloning of AtNTMC2T5.1 (AT1G50260)
AtNTMC2T5.1_Rv	GAAAGCTGGGTCcgggttgaagaaacttga	CDS cloning of AtNTMC2T5.1 (AT1G50260)
SlSYT6_Fw	AAAAGCAGGCTCCATGAATTCCATTAACGGA	CDS cloning of SlSYT6 (Solyc03g119440)
SlSYT6_Rv	GAAAGCTGGGTCGTAAGGTAAAATAGGTCTT	CDS cloning of SlSYT6 (Solyc03g119440)
SlTex2A_Fw_UTR	GATAAGCGAAGCTTGTTACTGG	CDS cloning of SlTEX2A (Solyc06g072110)
SlTex2A_Rv_UTR	ACACAGGGACTTGCGTTG	CDS cloning of SlTEX2A (Solyc06g072110)
SlNTMC2T5_Fw	AAAAGCAGGCTCCatggtttttgaatcagtt	CDS cloning of SlNTMC2T5 (Solyc04g008620)
SlNTMC2T5_Rv	GAAAGCTGGGTCgtatggattgaaaatgcta	CDS cloning of SlNTMC2T5 (Solyc04g008620)
TM_AtSYT6_Rv2	GAAAGCTGGGTCCCTCCACTTCTTGGTTAG	CDS cloning of TM from AtSYT6 (M1 to R83)
TM_AtTex2B_Rv2	GAAAGCTGGGTCatcagagacgggttttgac	CDS cloning of TM from AtTEX2B (M1 to D50)
TM_AtNTMC2T6.1_Rv2	GAAAGCTGGGTCTCTCACAGATTCAGAATCAG	CDS cloning of TM from AtNTMC2T6.1 (M1 to R73)
TM_AtNTMC2T5.1_Rv2	Gaaagctgggtcacctgtttctctttgcc	CDS cloning of TM from AtNTMC2T5.1 (M1 to G160)
